# DoliClock: A Lipid-Based Aging Clock Reveals Accelerated Aging in Neurological Disorders

**DOI:** 10.1101/2024.02.01.578331

**Authors:** Djakim Latumalea, Maximilian Unfried, Diogo Barardo, Jan Gruber, Brian K. Kennedy

## Abstract

Aging is a multifaceted process influenced by intrinsic and extrinsic factors, with lipid alterations playing a critical role in brain aging and neurological disorders. This study introduces DoliClock, a lipid-based biological aging clock designed to predict the age of the prefrontal cortex using post-mortem lipidomic data. Significant age acceleration was observed in samples with autism, schizophrenia, and Down syndrome, with autism showing the most pronounced effects in aging-rate. An increase in entropy around age 40, suggests dysregulation of the mevalonate pathway and dolichol accumulation. Dolichol, a lipid integral to N-glycosylation and intracellular transport, emerged as a potential aging biomarker, with specific variants such as dolichol-19 and dolichol-20 showing unique age-related associations. These findings suggest that lipidomics can provide valuable insights into the molecular mechanisms of brain aging and neurological disorders. By linking dolichol levels and entropy changes to aging, this study highlights the potential of lipid-based biomarkers for understanding and predicting biological age, especially in conditions associated with premature aging.
