## Supplementary Table 2 for "DoliClock: A Lipid-Based Aging Clock Reveals Accelerated Aging in Neurological Disorders"

### Sheet: Sheet 1 - null_model_results
Supplementary Table 2. Model performance metrics for all 26 models, including R², RMSE, MAE, explained variance, and MedAE, calculated for both training and test datasets.
	r2_test	mse_test	rmse_test	mae_test	explained_var_test	medae_test	r2_train	mse_train	rmse_train	mae_train	explained_var_train	medae_train
gamma_regression	0.602755	111.56	10.5148	8.27003	0.610371	6.65354	0.785007	62.6311	7.90964	6.16235	0.788288	4.84021
elastic_net	0.587254	115.835	10.7254	8.51118	0.59377	7.10134	0.750667	72.6342	8.5177	6.83227	0.750667	5.6753
lasso_regression	0.577698	118.444	10.8449	8.61807	0.584608	7.09965	0.729367	78.8421	8.87286	7.07114	0.729367	5.83461
gradient_boost	0.53744	129.657	11.3403	9.00816	0.547764	7.55723	0.997784	0.645544	0.797364	0.616051	0.997784	0.485648
hist_gradient_boost	0.534542	130.454	11.3765	9.07401	0.54639	7.65567	0.995807	1.22163	1.09791	0.54943	0.995807	0.233275
ada_boost	0.532171	131.25	11.4156	9.27533	0.543674	7.80671	0.901078	28.8199	5.36073	4.72921	0.902349	4.88579
lightgbm	0.529616	131.771	11.4363	9.12089	0.541313	7.78331	0.995455	1.32417	1.14333	0.590199	0.995455	0.257821
random_forest	0.528008	132.429	11.4606	9.319	0.537976	8.02634	0.961239	11.2908	3.35492	2.34587	0.96128	1.52033
sgd_regression	0.497263	140.657	11.8004	9.26743	0.508186	7.60625	0.975361	7.17701	2.63937	1.95662	0.975362	1.4424
bagging	0.478247	146.403	12.0518	9.692	0.489818	8.1822	0.940875	17.2209	4.13976	2.68152	0.941072	1.6736
linear_svr	0.451422	153.427	12.3194	9.72611	0.467479	8.06824	0.951933	13.9982	3.71003	1.27549	0.953799	0.00392131
xgboost	0.450721	154.121	12.3677	9.7313	0.462096	8.11346	1	1.35661e-07	0.000367891	0.000248888	1	0.00016103
ortho_matching_pursuit	0.43467	158.592	12.5138	9.7861	0.44569	8.05792	0.792115	60.5644	7.77039	6.04096	0.792115	4.83302
huber_regression	0.385735	171.696	13.0332	10.2492	0.399525	8.32504	0.971344	8.34597	2.84828	1.06481	0.97144	0.11687
ridge_regression	0.312555	191.93	13.7896	10.7925	0.330684	8.91436	0.993776	1.81261	1.3274	0.977389	0.993776	0.715579
ransac_regression	0.249174	210.714	14.4238	11.3814	0.285637	9.48814	0.557183	129.027	11.2667	5.74826	0.58409	5.84066e-14
svr	0.103458	252.31	15.8733	13.332	0.110219	13.1215	0.216672	228.198	15.1056	12.4337	0.217395	12.2799
nu_svr	0.0840316	257.837	16.0459	13.5193	0.0898285	13.5149	0.168344	242.274	15.5647	13.2461	0.170694	13.1008
decision_tree	0.0378948	269.958	16.3499	12.5832	0.060116	9.9925	1	3.80595e-31	4.562e-16	6.44954e-17	1	0
dummy_mean	-0.00753145	283.575	16.8287	14.1673	0	13.8952	0	291.317	17.0679	14.4652	-2.22045e-18	13.9978
dummy_median	-0.00969523	284.151	16.8461	14.1874	2.22045e-18	13.845	-0.0011447	291.65	17.0776	14.4572	-2.22045e-18	14.007
quantile_regression	-0.00969523	284.151	16.8461	14.1874	2.22045e-18	13.845	-0.0011447	291.65	17.0776	14.4572	-2.22045e-18	14.007
mlp	-0.235568	346.271	18.4927	14.5883	-0.111178	12.4	0.445511	161.51	12.6859	9.9065	0.49222	7.90638
bayes_ridge	-0.247583	347.275	18.1545	14.0737	-0.209514	11.4215	0.995697	1.25153	0.427078	0.316706	0.995697	0.235173
dummy_quantile	-0.532601	430.127	20.723	17.2176	7.77156e-18	16.2449	-0.449728	422.323	20.5498	17.0712	2.22045e-17	16.1978
linear_regression	-8.2124	2563.47	33.5089	24.812	-8.01382	19.9277	1	1.83064e-26	9.49085e-14	7.40063e-14	1	6.03961e-14
