## Supplementary Table 3 for "DoliClock: A Lipid-Based Aging Clock Reveals Accelerated Aging in Neurological Disorders"

### Sheet: Supplementary table 3
Supplementary Table 3. P-values from Mann-Whitney U tests comparing groups of 20 years, corrected using a Bonferroni adjustment with a significance threshold of 7.67 × 10⁻⁵.
features	p_value [0-20][20-40]	p_value [20-40][40-60]	p_value [40-60][60-80]	p_value [60-80][80-100]
Dolichol-19_C95H160NO	4.32779e-18	9.49273e-11	0.000897858	0.0409665
Dolichol-19_C95H157O	5.37238e-11	6.25574e-10	0.000461533	0.0272594
Dolichol-20_C100H164ONa	1.41976e-08	1.87789e-08	1.27866e-05	0.0120164
Dolichol-20_C100H168NO	3.27206e-17	1.07315e-07	0.000153472	0.108728
Dolichol-20_C100H165O	9.01994e-16	3.62829e-07	0.000523063	0.0373205
CDP-DG(16:0/16:0)_C44H80N3O15P2	0.00019196	0.00290798	0.206442	0.459248
PS(P-16:0/15:1(9Z))_C37H74N2O9P	0.322849	0.00383743	0.72752	0.905598
Alatanin 2_C39H44O20	0.681957	0.00742095	0.672595	0.710459
Kaempferol 3-apioside-7-rhamnosyl-(1->6)-(2''-(E)-caffeoylglactoside)_C41H48NO22	0.92896	0.00754476	0.595272	0.772954
FMC-6(d18:1/24:0(2-OH))_C58H104NO14	0.999886	0.0101624	0.680714	0.766408
docebenone_C21H25O3	1	0.0149125	0.801351	0.788859
PG(22:6(4Z,7Z,10Z,13Z,16Z,19Z)/22:6(4Z,7Z,10Z,13Z,16Z,19Z))_C50H74O10P	2.67036e-09	0.0180206	0.00658598	0.00316147
DAT(16:0/23:0(2Me[S],4Me[S]))_C53H101O13	0.995115	0.0214585	0.386348	0.437944
(11Z,14Z)-3-oxoicosa-11,14-dienoyl-CoA_C41H68N7O18P3SNa	0.999924	0.024502	0.929812	0.656867
22:2-Glc-Campesterol_C56H100NO7	1.42684e-16	0.0276447	0.106877	0.699308
PS(22:0/22:0)_C50H102N2O10P	0.591908	0.0308371	0.954524	0.869835
Salviamalvin_C42H45O21Na	0.999998	0.0388066	0.74717	0.759758
(3'-sulfo)Galbeta-Cer(d18:1/18:0)_C42H82NO11S	0.593512	0.040866	0.490982	0.172969
DAT(16:0/23:0(2Me[S],4Me[S]))_C53H100O13Na	0.996375	0.0551519	0.623227	0.785731
2-decaprenyl-6-methoxy-1,4-benzoquinone_C57H90NO3	7.76866e-10	0.0626532	0.339277	0.278588
PI(O-20:0/21:0)_C50H103NO12P	0.459267	0.0641443	0.734977	0.616466
PI(P-18:0/22:6(4Z,7Z,10Z,13Z,16Z,19Z))_C49H83O12PNa	0.999472	0.0703863	0.730847	0.714132
2-decaprenyl-6-methoxy-3-methyl-1,4-benzoquinone_C58H92NO3	1.06296e-06	0.0932454	0.079405	0.20192
Cer(t20:0/26:0(2OH))_C46H92NO5	1	0.0952603	0.980162	0.223812
FMC-5(d18:1/22:0)_C56H98NO13	1.19486e-13	0.0966213	0.806906	0.920088
DG(19:1(9Z)/22:6(4Z,7Z,10Z,13Z,16Z,19Z)/0:0)[iso2]_C44H76NO5	0.994753	0.0986895	0.680714	0.908285
PE(P-20:0/22:6(4Z,7Z,10Z,13Z,16Z,19Z))_C47H81NO7P	0.00021418	0.100086	0.109678	0.779396
(3'-sulfo)Galbeta-Cer(d18:1/18:0(2OH))_C42H82NO12S	0.808105	0.10079	0.720805	0.632808
PG(O-20:0/22:6(4Z,7Z,10Z,13Z,16Z,19Z))_C48H84O9P	0.588696	0.102923	0.580609	0.00383892
Cer(d18:1/24:1(15Z))_C42H80NO3	0.214662	0.105088	0.619406	0.367192
Cer(d18:1/26:1(17Z))_C44H86NO3	0.000545879	0.105817	0.251227	0.095314
Cer(d18:1/23:0)_C41H82NO3	0.950731	0.114079	0.64589	0.106732
N-(3-(hexadecanoyloxy)-heptadecanoyl)-L-ornithine_C38H78N3O5	0.597915	0.12037	0.630833	0.391785
all-trans-retinyl linoleate_C38H64NO2	0.999404	0.126901	0.828162	0.840461
PG(22:6(4Z,7Z,10Z,13Z,16Z,19Z)/22:6(4Z,7Z,10Z,13Z,16Z,19Z))_C50H75O10PNa	1.3252e-09	0.129413	0.00148229	0.00155452
Cer(m18:0/24:0)_C42H85NO2Na	0.00048192	0.131106	0.303309	0.167513
PS(P-20:0/22:6(4Z,7Z,10Z,13Z,16Z,19Z))_C48H82NO9PNa	0.999977	0.136278	0.875522	0.880894
montanoyl-CoA_C49H89N7O17P3S	0.584672	0.141588	0.574711	0.934908
PC(O-20:0/22:6(4Z,7Z,10Z,13Z,16Z,19Z))_C52H93NO9P	1.18888e-06	0.143388	0.33744	0.204967
PI(P-20:0/22:2(13Z,16Z))_C51H94O12P	9.69581e-07	0.144294	0.165515	0.583183
Cer(d18:1/24:1(15Z))_C42H82NO3	0.000287175	0.146118	0.714011	0.190008
PE(22:6(4Z,7Z,10Z,13Z,16Z,19Z)/22:6(4Z,7Z,10Z,13Z,16Z,19Z))_C49H73NO8P	1.47706e-05	0.147036	0.466971	0.691768
PE(P-20:0/22:2(13Z,16Z))_C47H89NO7P	4.31541e-11	0.152623	0.260926	0.0990157
Cer(d18:2/23:0)_C41H80NO3	4.4778e-09	0.157385	0.564844	0.656867
Nystatin A3_C53H84NO20	0.431509	0.161264	0.817727	0.141916
N-stearoyl taurine_C20H42NO4S	0.998333	0.162244	0.482971	0.878737
FMC-5(d18:1/24:0)_C58H104NO13	2.61914e-05	0.169208	0.0630519	0.198901
mediomycin A_C62H96NO18S	0.972739	0.171233	0.789956	0.190008
GlcCer(d15:1/20:0)_C41H80NO8	0.999913	0.173273	0.384427	0.86049
16:2-Glc-Cholesterol_C49H86NO7	1	0.177399	0.819053	0.624665
PC(22:6(4Z,7Z,10Z,13Z,16Z,19Z)/22:6(4Z,7Z,10Z,13Z,16Z,19Z))_C54H83NO10P	2.45149e-11	0.180534	0.405702	0.156937
16:0-Glc-Campesterol_C50H89O7	0.599912	0.180534	0.671688	0.250406
Quercetin 3-(2''-galoylrutinoside)_C34H35O20	0.99935	0.185836	0.766048	0.497851
PI(O-20:0/22:6(4Z,7Z,10Z,13Z,16Z,19Z))_C51H88O12P	0.999994	0.192324	0.698444	0.684147
Cer(m18:0/22:0)_C40H81NO2Na	0.000272191	0.19562	0.66987	0.175739
2,2,12,14,16,17-hexachlorotetracosane-1,15-disulfate_C24H44O8S2NaCl6	0.999985	0.197836	0.857124	0.442192
Hexacosanedioic acid_C26H49O4	0.999999	0.198949	0.805526	0.391785
20:3-Glc-Campesterol_C54H91O7	3.37605e-07	0.200067	0.235495	0.0767599
Cer(m18:1(4E)/24:1(15Z))_C42H82NO2	0.999708	0.20685	0.49499	0.240242
PI(P-16:0/22:6(4Z,7Z,10Z,13Z,16Z,19Z))_C47H79O12PNa	0.894179	0.209141	0.948462	0.788859
Quercetin 3-(2''-caffeoylglucoside)-(1->2)-(6''-malonylglucoside)_C39H42NO23	0.999943	0.209141	0.816396	0.664753
PC(O-20:0/22:4(7Z,10Z,13Z,16Z))_C50H94NO7PNa	3.98176e-15	0.245256	0.735799	0.48067
3-demethylubiquinone-9_C53H81O4	0.0108485	0.255424	0.617491	0.463525
PE(P-20:0/22:6(4Z,7Z,10Z,13Z,16Z,19Z))_C47H82NO7PNa	0.765537	0.255424	0.722491	0.472091
FMC-5(d18:1/22:0)_C56H100NO13	7.21446e-08	0.260589	0.113496	0.264306
PG(P-20:0/22:2(13Z,16Z))_C48H95NO9P	0.969041	0.265807	0.596245	0.894257
PC(O-20:0/22:4(7Z,10Z,13Z,16Z))_C52H97NO9P	1.07275e-11	0.265808	0.451024	0.587381
PE(P-20:0/22:2(13Z,16Z))_C47H90NO7PNa	9.70225e-15	0.267121	0.306829	0.0882182
PC(24:1(15Z)/24:1(15Z))_C58H111NO10P	3.37656e-05	0.271079	0.413512	0.489258
Coenzyme Q10_C59H90O4Na	0.00735916	0.271079	0.945198	0.807055
PI(P-18:0/17:2(9Z,12Z))_C44H85NO12P	1	0.272405	0.949515	0.493555
(21-Methyl-8Z-pentatriacontene_C36H76N	0.999034	0.275066	0.612691	0.92478
20:1-Glc-Campesterol_C54H98NO7	2.61281e-12	0.276402	0.319286	0.872101
16:1-Glc-Campesterol_C50H85O7	1.40314e-08	0.280427	0.227838	0.296953
PC(P-18:0/22:6(4Z,7Z,10Z,13Z,16Z,19Z))_C50H87NO9P	4.8383e-07	0.291298	0.605941	0.616466
PC(22:0/24:1(15Z))_C54H107NO8P	0.0440311	0.291298	0.537022	0.293236
Equisetolic acid_C30H57O4	0.998964	0.310781	0.967197	0.0791134
DG(O-16:0/18:1(9Z))_C37H72O4Na	1.46839e-07	0.312194	0.740704	0.230306
14:0 Cholesterol ester_C41H71O2	0.999974	0.319301	0.339277	0.878737
PG(O-20:0/22:4(7Z,10Z,13Z,16Z))_C48H89O9PNa	0.235733	0.323597	0.617491	0.608215
PG(P-20:0/19:1(9Z))_C45H86O9P	7.67235e-06	0.327917	0.409602	0.253845
PC(P-20:0/19:1(9Z))_C49H95NO9P	1.37635e-09	0.330809	0.936324	0.308232
18:0-Glc-Campesterol_C52H93O7	0.999481	0.335168	0.773677	0.732159
Kaempferol 3-apioside-7-rhamnosyl-(1->6)-(2''-(E)-caffeoylglactoside)_C41H45O22	0.99996	0.34395	0.766048	0.899095
SM(d18:2/24:1)_C47H92N2O6P	6.59336e-08	0.346159	0.326499	0.421026
DG(21:0/22:3(10Z,13Z,16Z)/0:0)[iso2]_C46H84O5Na	0.626793	0.348374	0.104127	0.583183
3-decaprenyl-4,5-dihydroxybenzoic acid_C57H87O4	2.30061e-09	0.351334	0.394059	0.0360225
16:0 Cholesterol ester_C43H75O2	0.999994	0.361767	0.441095	0.908285
PC(P-20:0/21:0)_C49H99NO7P	1.62555e-06	0.369282	0.533029	0.772954
PC(23:1(9Z)/23:1(9Z))_C56H107NO10P	3.24682e-06	0.369282	0.378682	0.243605
(3'-sulfo)Galbeta-Cer(d18:1/24:1(15Z))_C48H90NO11S	2.19742e-07	0.385989	0.197252	0.315853
CL(1'-[18:2(9Z,12Z)/0:0],3'-[18:2(9Z,12Z)/0:0])_C45H82O15P2Na	0.999973	0.385989	0.740704	0.721412
PGP-Me_C47H97O11P2	0.00407412	0.387519	0.511021	0.788859
SM(d18:0/24:0)_C47H98N2O6P	0.07076	0.387519	0.112532	0.0409665
PE(22:6(4Z,7Z,10Z,13Z,16Z,19Z)/22:6(4Z,7Z,10Z,13Z,16Z,19Z))_C49H74NO8PNa	1.90554e-08	0.392119	0.820372	0.154364
PC(22:6(4Z,7Z,10Z,13Z,16Z,19Z)/22:6(4Z,7Z,10Z,13Z,16Z,19Z))_C52H80NO8PNa	4.22859e-11	0.41222	0.305067	0.0865074
PC(24:1(15Z)/24:1(15Z))_C56H109NO8P	8.43972e-05	0.41222	0.291135	0.48067
22:3-Glc-Stigmasterol_C57H93O7	0.00190295	0.44516	0.220323	0.250406
22:1-Glc-Campesterol_C56H102NO7	1.22561e-06	0.44674	0.342963	0.91684
SM(d18:1/26:1(17Z))_C49H98N2O6P	2.17138e-10	0.454652	0.119397	0.0560551
16:3-Glc-Campesterol_C50H81O7	0.0977428	0.462582	0.306829	0.714132
(3'-sulfo)Galbeta-Cer(d18:1/24:0)_C48H94NO11S	4.12311e-12	0.465758	0.525035	0.293236
cholesterol sulfate_C27H45O4S	0.998033	0.475299	0.369167	0.656867
PA(P-16:0/20:5(5Z,8Z,11Z,14Z,17Z))_C39H66O7P	0.0357079	0.480076	0.908442	0.984601
PC(23:1(9Z)/23:1(9Z))_C54H105NO8P	8.57244e-07	0.488042	0.468968	0.119106
16:3-Glc-Campesterol_C50H83O7	1	0.49123	0.0772007	0.691768
Denticulaflavonol_C35H41O6	0.999999	0.497608	0.802748	0.217423
(3'-sulfo)Galbeta-Cer(d18:1/20:0(2OH))_C44H86NO12S	0.82189	0.505581	0.980403	0.375335
PE(18:0/22:6(4Z,7Z,10Z,12E,16Z,19Z)(14OH))_C45H77NO9P	0.889574	0.50877	0.717418	0.363143
GlcADG(18:3((9Z,12Z,15Z)/16:0)_C43H78NO11	0.999974	0.50877	0.658882	0.400085
(3'-sulfo)Galbeta-Cer(d18:1/24:0)_C48H92NO11S	0.00451735	0.510364	0.259296	0.227046
GM3(d18:1/18:0)_C59H107N2O21	0.999908	0.511958	0.462978	0.897179
CDP-DG(18:0/22:6(4Z,7Z,10Z,13Z,16Z,19Z))_C52H84N3O15P2	1	0.53583	0.556922	0.184217
Kaempferol 3-(2'''-(E)-caffeoylglucosyl)-(1->2)-glucoside-7-cellobioside_C48H57O29	0.999782	0.546932	0.605941	0.818637
20:0-Glc-Campesterol_C54H97O7	0.0122518	0.548515	0.435156	0.900984
PG(P-18:0/17:2(9Z,12Z))_C41H76O9P	0.491345	0.562726	0.0510097	0.264306
5-hydroperoxy-7-[3,5-epidioxy-2-(2-octenyl)-cyclopentyl]-6-heptenoic acid_C19H29O6	0.999996	0.576856	0.735799	0.13246
PE(16:0/18:1(9Z))-15-isoLG lactam_C59H103NO12P	0.00215475	0.587002	0.24645	0.536475
18:1-Glc-Campesterol_C52H94NO7	7.97552e-07	0.604805	0.458989	0.845636
PA(22:0/22:0)_C47H93O8PNa	0.994232	0.63373	0.986888	0.891272
PE(O-20:0/22:4(7Z,10Z,13Z,16Z))_C47H88NO7PNa	0.267328	0.63973	0.660723	0.48067
PE(16:0/18:1(9Z))-15-isoLG hydroxylactam_C59H103NO13P	0.000368726	0.651626	0.902089	0.463525
PE(O-20:0/22:6(4Z,7Z,10Z,13Z,16Z,19Z))_C47H83NO7P	0.92924	0.653103	0.488979	0.574757
PC(P-20:0/22:4(7Z,10Z,13Z,16Z))_C52H95NO9P	0.198161	0.65605	0.869228	0.59157
Coenzyme Q10_C59H91O4	2.14288e-10	0.669191	0.114464	0.0502291
20:3-Glc-Stigmasterol_C55H91O7	1.04173e-09	0.680699	0.109678	0.59157
SM(d18:2/20:1)_C43H84N2O6P	1	0.689219	0.864911	0.79808
(3'-sulfo)Galbeta-Cer(d18:1/20:0)_C44H84NO11S	0.880351	0.700422	0.335607	0.512889
CerPE(d15:2(4E,6E)/24:0(2OH))_C41H80N2O7P	0.630308	0.726266	0.233952	0.425243
PE(P-16:0/22:6(4Z,7Z,10Z,13Z,16Z,19Z))_C43H74NO7PNa	0.999989	0.727595	0.352243	0.319694
CerPE(d16:2(4E,6E)/24:1(15Z)(2OH))_C42H82N2O7P	0.996261	0.732879	0.0564937	0.0610893
PE(P-20:0/22:4(7Z,10Z,13Z,16Z))_C47H85NO7P	0.806124	0.738761	0.285989	0.0865074
(3'-sulfo)Galbeta-Cer(d18:1/22:0)_C46H90NO11S	1.70623e-11	0.747139	0.310366	0.0971519
PE(22:6(4Z,7Z,10Z,13Z,16Z,19Z)/22:4(7Z,10Z,13Z,16Z))_C49H77NO8P	0.92896	0.747139	0.923524	0.999123
16:0-Glc-Campesterol_C50H87O7	0.359212	0.749687	0.0764764	0.459248
DG(20:5(5Z,8Z,11Z,14Z,17Z)/0:0/20:5(5Z,8Z,11Z,14Z,17Z)) (d5)_C43H59O5Na	0.999866	0.749687	0.0649396	0.9955
(3'-sulfo)Galbeta-Cer(d18:1/18:0)_C42H80NO11S	0.997069	0.772001	0.580609	0.608215
Sorbitan palmitate_C22H46NO6	0.999985	0.777995	0.0195973	0.865218
PS(P-20:0/19:1(9Z))_C45H86NO9PNa	1	0.782137	0.489981	0.827031
Tacrolimus_C44H70NO12	2.47451e-07	0.80438	0.0195973	0.632808
CL(1'-[18:2(9Z,12Z)/0:0],3'-[18:2(9Z,12Z)/0:0])_C45H83O15P2	0.9001	0.80438	0.664393	0.506445
SM(d18:0/16:0)_C39H82N2O6P	1	0.807676	0.517029	0.454976
CerPE(d16:2(4E,6E)/24:1(15Z)(2OH))_C42H80N2O7P	0.925385	0.809311	0.317494	0.0917153
PS(P-20:0/17:2(9Z,12Z))_C43H79NO9P	1	0.82156	0.638389	0.749594
PG(15:1(9Z)/0:0)_C21H40O9P	0.993307	0.824156	0.953065	0.999815
PC(22:0/24:1(15Z))_C54H106NO8PNa	0.00471205	0.827749	0.811009	0.359109
PE(O-20:0/22:6(4Z,7Z,10Z,13Z,16Z,19Z))_C47H84NO7PNa	0.790727	0.828767	0.700192	0.178537
PI(O-20:0/21:0)_C50H99O12PNa	2.59614e-05	0.834795	0.211495	0.0752199
PS-NAc(18:0/18:1(9Z)/16:0)_C58H109NO11P	0.000120437	0.835786	0.647757	0.289541
3-Deoxyvitamin D3_C27H48N	0.17973	0.850188	0.764505	0.652898
CerPE(d15:2(4E,6E)/22:0(2OH))_C39H76N2O7P	0.999794	0.852964	0.275827	0.351088
(3'-sulfo)Galbeta-Cer(d18:1/24:1(15Z))_C48H92NO11S	1.90554e-08	0.867185	0.584531	0.159539
phenolic phthiocerol_C37H68O4Na	0.372425	0.87802	0.552952	0.640891
16:3-Glc-Cholesterol_C49H79O7	0.999818	0.9145	0.0743344	0.94147
PE(P-20:0/22:4(7Z,10Z,13Z,16Z))_C47H86NO7PNa	0.475697	0.924064	0.767585	0.351088
all-trans-nonaprenyl diphosphate_C45H76O7P2Na	1	0.926879	0.0362558	0.104764
PG(17:1(9Z)/0:0)_C23H44O9P	0.995591	0.959134	0.975391	0.999917
MIPC(d18:0/16:0)_C46H89NO16P	1	0.968884	0.638389	0.200406
Dihydromenaquinone-9_C56H86NO2	0.0727391	0.976844	0.464974	0.167513
PG(P-20:0/19:1(9Z))_C45H87O9PNa	0.999994	0.980703	0.0318935	0.795033
PS-NAc(18:1(9Z)/18:1(9Z)/19:0)_C61H113NO11P	0.507006	0.997002	0.873448	0.876552
PON-PC_C33H65NO9P	0.466654	0.998862	0.328312	0.855651
PC(6:2(3E,5E)/14:2(11E,13E))_C28H48NO8PNa	0.896056	0.999983	0.456996	0.190008
