## Supplementary Table 4 for "DoliClock: A Lipid-Based Aging Clock Reveals Accelerated Aging in Neurological Disorders"

### Sheet: Sheet 1 - Supplementary Table 5
Supplementary Table 4. Log fold changes of dolichol concentration across different groups.
lipid_index	LogFC [0-20][20-40]	LogFC [20-40][40-60]	LogFC [40-60][60-80]	LogFC [60-80][80-100]
Dolichol-19_C95H157O	1.08279	1.02363	0.579947	0.369038
Dolichol-19_C95H160NO	1.4848	1.00164	0.485294	0.318562
Dolichol-20_C100H164ONa	1.00604	1.29207	0.937478	0.411
Dolichol-20_C100H165O	1.53204	0.997399	0.58372	0.412647
Dolichol-20_C100H168NO	1.50978	0.819964	0.550202	0.270674
