## Supplementary Table 5 for "DoliClock: A Lipid-Based Aging Clock Reveals Accelerated Aging in Neurological Disorders"

### Sheet: Sheet1
Supplementary Table 5. Demographics of the original dataset, including sample counts by neurological disorder status (No Neurological Disorder, Down Syndrome, Autism, Schizophrenia). Gender, age groups, ethnicity, and postmortem interval (PMI; median ± SD assumed to be in hours) are detailed. Dashes ("-") indicate unavailable data.
	No neurological disorder	Down syndrome	Autism	Schizophrenia
count	403	5	17	27
Gender
male	260	3	12	20
female	141	2	5	7
unknown	2	-	-	-
Age
<0	12	-	-	-
0-20	169	-	2	-
20-30	45	-	3	4
30-40	26	-	6	5
40-50	41	-	2	7
50-60	33	2	3	7
60-70	30	3	1	4
70-80	21	-	-	-
80+	26	-	-	-
Ethnicity
Han Chinese	148	-	-	-
Caucasian	136	5	-	1
African American	61	-	-	-
Hispanic	3	-	-	-
Pacific Ocean Islands	2	-	-	-
Unknown	53	-	17	26
Other
PMI median (std)	14 (5.14)	6.167 (2.12)	21.08 (8.42)	19.5 (10.68)
